# Nucleomorph phylogenomics suggests a deep and ancient origin of cryptophyte plastids within Rhodophyta

**DOI:** 10.1101/2024.03.10.584144

**Authors:** Lukas V. F. Novak, Sergio A. Muñoz-Gómez, Fabian van Beveren, Maria Ciobanu, Laura Eme, Purificación López-García, David Moreira

**Affiliations:** Unite d’Ecologie Systematique et Evolution, CNRS, AgroParisTech, Universite Paris-Saclay, Gif-sur-Yvette, France; Univ Brest, CNRS, Ifremer, EMR 6002 BIOMEX, IRP 1211 MicrobSea, Unite Biologie et Ecologie des Ecosystemes marins Profonds BEEP, F-29280 Plouzane, France; Department of Biological Sciences, Purdue University, IN, USA; Laboratory of Microbiology, Wageningen University & Research, Netherlands

**Author notes:** (LVFN), (DM).

**Keywords:** evolution, symbiosis, algae, protists, plastids, nucleomorphs, Rhodophyta, Cryptophyta

## Abstract

The evolutionary origin of red algae-derived complex plastids remains obscure. Cryptophyta, one of four eukaryotic lineages harboring these plastids, still contain nucleomorphs, which are highly reduced remnants of red algal nuclei. The genes present on nucleomorph genomes can be used for phylogenomic reconstruction in order to unravel the evolutionary origin of all red complex plastids and provide data independent from previously analyzed plastid-encoded proteins. Here, we leverage these genes in a first attempt at pinpointing the position of cryptophyte nucleomorphs within a comprehensive diversity of Rhodophyta, including new sequence representatives from seven deep-branching red algae. Our analysis, supported by a series of rigorous topology tests, places cryptophyte nucleomorphs as sister to the extremophilic, freshwater subphylum Cyanidiophytina. This conflicts with previously published analyses based on plastidial genes that placed red complex plastids closer to the mesophilic Rhodophytina. Regardless of exact placement, our results reject a nucleomorph origin within any known subgroup of Rhodophyta, instead suggesting an ancient origin of complex red plastids among the deepest branches of the red algal tree of life.
