## Supplementary file S2 for "Nucleomorph phylogenomics suggests a deep and ancient origin of cryptophyte plastids within Rhodophyta"

### Sheet: Sheet1
Taxon	EukProt	NCBI
Calliarthron tuberculosum	EP00171
Chara vulgaris	EP00244
Chlamydomonas reinhardtii	EP00198
Chlorella variabilis	EP00203
Chondrus crispus	EP00176
Chroomonas mesostigmatica		GCA_000286095.1
Coccomyxa subellipsoidea	EP00206
Coleochaete scutata	EP00245
Compsopogon caeruleus	EP00181
Cryptomonas paramecium		GCA_000194455.1
Cyanidioschyzon merolae	EP00165
Cyanidium caldarium	EP00166
Cyanophora paradoxa	EP00741
Cyanoptyche gloeocystis	EP00274
Cylindrocystis brebissonii	EP00271
Dixoniella grisea
Erythrolobus australicus	EP00182
Erythrolobus coxiae
Erythrolobus madagascarensis	EP00183
Eucheuma denticulatum	EP00177
Galdieria sp. ACUF 613
Galdieria sulphuraria	EP00167
Glaucocystis nostochinearum	EP00275
Gloeochaete wittrockiana	EP00276
Gracilaria changii	EP00178
Guillardia theta		GCF_000315625.1
Hemiselmis andersenii		GCA_000018645.1
Hildenbrandia rubra	EP00172
Klebsormidium subtile	EP00243
Madagascaria erythrocladioides
Marchantia polymorpha	EP00248
Mesostigma viride	EP00272
Micromonas commoda	EP00229
Netrium digitus	EP00270
Ostreococcus lucimarinus	EP00222
Ostreococcus tauri	EP00224
Palmaria palmata	EP00173
Physcomitrella patens	EP00247
Porphyra purpurea	EP00168
Porphyra umbilicalis	EP00169
Porphyridium aerugineum	EP00184
Porphyridium aerugineum
Porphyridium purpureum	EP00185
Purpureofilum apyrenoidigerum	EP00188
Pyropia yezoensis	EP00170
Rhodella violacea
Rhodelphis limneticus	EP00735
Rhodelphis marinus	EP00736
Rhodochaete pulchella	EP00180
Rhodosorus marinus	EP00189
Selaginella moellendorffii	EP00269
Stylonematophyceae sp. CCMP1999	EP00190
Timspurckia oligopyrenoides
Volvox carteri	EP00202
